# Oncogenic Ras, Yki and Notch signals converge to confer clone competitiveness through Upd2

**DOI:** 10.1101/2023.04.05.535774

**Authors:** Ying Wang, Jingjing He, Mingxi Deng, Yan Yan

## Abstract

It has long been proposed that cell competition functions to remove precancerous clones. A classical model is the removal of polarity-deficient clones such as the *scribble* (*scrib*) mutant clones in *Drosophila* imaginal discs. The activation of Ras, Yki or Notch signaling robustly reverses the *scrib* mutant clonal fate from elimination to tumorous growth. Using single-cell transcriptomics techniques to profile wing imaginal discs harboring the *scrib* mutant clones in combination with different signals, we found that a critical converging point downstream of Ras, Yki and Notch signals is the upregulation of Upd2, which is necessary to promote tumorous growth. Unexpectedly, while Upd2 is not required for cell survival *per se*, Upd2-deficient clones are efficiently wiped out from epithelia, indicating that Upd2 is a previously unrecognized cell competition factor.
