## Supplemental Table 1 for "Oncogenic Ras, Yki and Notch signals converge to confer clone competitiveness through Upd2"

### Sheet: Sheet1
Sample No	Sample genotype	Wing imaginal disc stage	Treatment	Number of cells	Mean reads per cell	Median genes per cell	Total genes detected	Median UMI counts per cell	Number of cells after filtering	Number of GFP+ cells	Percentage of GFP+ cells
1	WT	96 hour/4 day AEL	Heat Shock (1h at 37°C, 2.5 day AEL)	5636	99355	2957	11091	17878	5430	202	0.0372007
2	scrib-/-	96 hour/4 day AEL	Heat Shock (1h at 37°C, 2.5 day AEL)	10788	130297	3117	12049	23124	10307	295	0.0286213
3	scrib-/-;RasV12	96 hour/4 day AEL	Heat Shock (1h at 37°C, 2.5 day AEL)	7907	196504	2897	11819	20235	7699	442	0.0574101
4	scrib-/-;YkiS168A	96 hour/4 day AEL	Heat Shock (1h at 37°C, 2.5 day AEL)	7415	111406	2740	11613	18362	7266	328	0.0451418
5	scrib-/-;NICD	96 hour/4 day AEL	Heat Shock (1h at 37°C, 2.5 day AEL)	4788	313680	3231	11546	24427	4551	274	0.0602065
