## Supplemental Table 3 for "Oncogenic Ras, Yki and Notch signals converge to confer clone competitiveness through Upd2"

### Sheet: Sheet1
Yki Signaling Activity	Ras Signaling Activity	Notch Signaling Activity	Cell Proliferation	Cell Growth	JNK Signaling Activity
kibra	CG14059	E(spl)m2-BFM	CG13690	eIF3l	CG9192
ex	Cyp6a17	E(spl)m3-HLH	CG10336	CG4364	CG15279
CG6398	CG14695	E(spl)m4-BFM	DNApol-epsilon58	eIF4A	CG34325
Imp	GstE6	E(spl)m5-HLH	Naa40	Non1	CG17124
wts	upd2	E(spl)m6-BFM	CG11164	Ip259	upd2
dally	upd3	E(spl)m7-HLH	Slbp	pix	CG3168
rgn	obst-E	E(spl)m8-HLH	DNApol-alpha60	eIF3m	Ets21C
boi	Ets21C	E(spl)malpha-BFM	dpa	eEF2	CG14984
CG17104	drd	E(spl)mbeta-HLH	Mcm3	eEF1gamma	viaf
CG14132	Arc1	E(spl)mgamma-HLH	Mcm5	RpL7A	CG9691
CG43394	CG1494	E(spl)mdelta-HLH	RnrL	RpS3	PDCD-5
chinmo	CG18522	Kaz-m1	RPA2	RpLP0	CG14207
CG17121	CG32625		CG9752	RpL5	CG1890
nahoda	CG11893		dnk	eEF1alpha1	CG5004
CG9932	Tdc1		PCNA	RpL3	PHGPx
sog	CG14968		RnrS	RpS4	Mlc-c
CG43980	CG2065		Ts	Rack1	Rab1
CG12708	CG40485		WRNexo	RpS2	tsr
tld	chinmo		Mcm6	sta	shrb
CG18507	CG5646		Mcm7	RpL8	puc
CG9328	CG4998		Mcm2	RpL4	CG32137
Chd64	ImpL2		CDC45L	eEF5	CG34056
Atf3	CG9572		Phf7	RpL38	Act5C
pwn	Cyp6a20		CycE	RpL22	Vha16-1
CG12206	CG15784		dup	RpL10	CG4199
cher	synaptogyrin		HipHop	RpS3A	alphaTub84B
NetB	CG13722		stg	RpL35A	Rab6
Gasp	CG6330		Claspin	RpL18	sqh
babos	CG17119		Caf1-180	RpS17	CG14907
mld	Cyp6a23		DNApol-alpha73	RpS24	Myo61F
Cht6	Mrp4		Mcm10	RpS5a	cpa
CG11550	CG42326		Dp	RpS29	Tm1
Nedd4	dpr18		CG7730	RpL23A	CG13751
Trim9	CG10559		Skp2	RpL6	Rho1
CG12581	GstE7		Hat1	RpL15	Sp212
step	Dgp-1		CG1218	RpL26	CG31869
fng	Aldh		Rcc1	RpL30	CG30423
dm	CG15059		Nxt1	RpS27	Jra
CG8547	Arc2		Chrac-14	RpL37A	Vinc
serp	Cyp6d2		RfC4	RpS9	CG32280
Tie	mol		CG5757	RpS26	chic
CG1648	Gr94a		DNA-ligI	RpS15	Cortactin
Tsp42Ef	CG13183		RPA3	RpL32	GstD1
ftz-f1	CG42390		asf1	RpL12	shot
CG5326	CG1299		BthD	RpS13	CG6891
aru	psh		RpA-70	RpL27	RhoGDI
brk	CG13659		DNApol-alpha50	RpS25	CG10527
jbug	os		RfC38	RpS11	stv
REPTOR	Tdc2			RpL18A	Lac
EcR	CG31370			RpL27A	CG10098
Sam-S	CG13606			RpS8	Syx1A
CalpA	Cp15			RpS7	capt
	CG11852			RpL13A	zip
	gd			RpL7	yellow-b
	CG43250			RpL36	Rac2
	CG3168			RpL40	Mmp1
	Rcd2			RpL11	mys
	CG3523			RpL19	wun
	PGRP-SA			RpS10b	moody
	GstE5			RpLP2	Act42A
	Tsp42El			RpS20	Map205
	CG13692			RpLP1	CG9572
	GstD3			RpL29	cib
	CG14741			RpL39	rhea
	GstE8			RpL35	Pax
	CG10337			RpS30	CG5835
	AcCoAS			RpL31	Vrp1
	CG2909			RpL24	shep
	ftz-f1			RpL34b	vir-1
	CG13215			RpL17	Past1
	CG13046			RpL23	Fim
	Gadd45			RpS27A	CG12991
	CG2064			RpL10Ab	Sulf1
	CG6836			RpS12	CG34417
	CG14879			RpL21	spri
	pigs			RpL28	nrv1
	Mmp1			RpL14	Tsp42El
	CG13272			RpL13	cindr
	CG13124			RpL36A	CG1146
	CG6830			RpS16	ifc
	CG7059			RpS23	sn
	CG9815			RpL41	kay
	fru			RpS21	CG42675
	Cpr47Eb			RpS6	Lmpt
	CG13248			RpS18	cdi
	CG15117			RpS14a	CG4267
	CG12868			RpL9	CG13117
	CG7130			RpS19a	CG1698
	CG18278			RpS15Aa	CG12880
	CG15484			RpS28b	insc
	CG42666			RpL37a	Sp7
	Socs36E				Pvf2
	vir-1				mtg
	CG3448				CG1572
	CG15556				CG13124
	CG8303				Rcd2
	ImpL3				Pvf1
	spz3				fj
	agt				CG9932
	nAcRbeta-21C				CG4115
	CG3635				CG8854
	CR43459				scaf
	CG13631				CG9411
	Esyt2				Idgf4
	Cyp18a1				CG11426
	Apc7				CG31705
	Atf3
	CG14984
	pirk
	Thor
	CG10365
	noe
	CG3457
	BBS8
	CG34437
	CG15047
	CG30339
	CG10916
	Tig
	Qtzl
	CG5535
	Men
	sog
	apt
	CG31436
	CG12964
	CG31098
	CR43264
	CG17104
	ver
	rempA
	Rcd6
	CG4096
	CG6023
	CG18507
	dpr17
	CG12065
	CG42365
	Cht6
