## Supplemental Table 4 for "Oncogenic Ras, Yki and Notch signals converge to confer clone competitiveness through Upd2"

### Sheet: GFP- cells_Overlaped DEGs
Overlaped Gene
RpL39
pre-rRNA:CR45845
hdc
CG7637
Imp
Argk
alphaTub84B
ft
grh
GstE1
chinmo
ox
obst-B
CG33774
CG31997
Act42A
CG17514
tsr
Tet
CG42806
Prosbeta3
kra
fru
CG3625
pcs
Hsromega
ImpE2
bel
GstO3
CG42674
Fib
CG6287
CG9344
CG34383
Socs36E
spen
Rtnl1
GstS1
Gapdh1
Tm1
zld
CG17032
nkd
NFAT
Got1
Idh
CG30069
CG7675
Pdp1
cib
CG11275
salm
CG44774
tsh
Gapdh2
Gprk1
nahoda
Tpi
Pgk
Hsp67Ba
RanBP3

### Sheet: GFP- cells_RasV12scrib vs scrib
Gene	p_val	avg_log2FC	pct.1	pct.2	p_val_adj
RpL41	1.10203e-140	-0.572823	1	1	1.02555e-136
RpL29	1.98791e-106	-0.522894	1	1	1.84995e-102
RpL39	3.012e-91	-0.538828	1	1	2.80297e-87
RpS21	6.68341e-84	-0.355454	1	1	6.21958e-80
pre-rRNA:CR45845	1.36068e-72	-2.00006	0.696	0.932	1.26624e-68
MRE16	7.48275e-71	-0.540678	1	1	6.96345e-67
hdc	3.6041e-56	-0.881389	0.998	1	3.35397e-52
Imp	4.49315e-55	-0.815673	0.95	1	4.18133e-51
RpS14b	6.84527e-52	-0.41715	1	1	6.37021e-48
psq	8.47732e-52	-0.718324	0.964	0.994	7.889e-48
Argk	3.2115e-50	1.20331	0.824	0.484	2.98862e-46
RpL36A	2.82205e-49	-0.245677	1	1	2.6262e-45
chinmo	1.77688e-48	-0.913232	0.904	0.988	1.65357e-44
alphaTub84B	3.85792e-45	0.403837	1	1	3.59018e-41
CR40469	1.86504e-43	-0.959174	0.72	0.862	1.7356e-39
fs(1)h	2.28561e-37	-0.505829	0.996	0.992	2.12699e-33
ovo	2.49919e-37	-0.583583	0.872	0.948	2.32575e-33
B52	2.12388e-36	0.467061	1	0.994	1.97648e-32
kra	2.50861e-36	0.473761	1	0.992	2.33451e-32
eEF1alpha1	4.57419e-36	0.260098	1	1	4.25674e-32
SC35	3.06555e-35	0.409013	0.996	0.958	2.8528e-31
CG31997	5.98843e-33	0.645921	0.968	0.894	5.57284e-29
Tis11	1.46699e-32	-0.516145	0.954	0.978	1.36518e-28
bel	2.19627e-32	-0.434567	0.972	0.982	2.04385e-28
Msp300	5.13165e-32	-0.648298	0.984	0.992	4.77551e-28
Dsp1	1.43177e-31	-0.506455	0.978	0.998	1.3324e-27
Hsc70-4	1.46178e-31	0.291881	1	1	1.36033e-27
CG45050	2.91173e-30	-0.546087	0.976	0.978	2.70966e-26
pyd	4.54433e-30	-0.546772	0.758	0.898	4.22895e-26
CG7637	7.85943e-30	-0.484657	0.934	0.962	7.31398e-26
UQCR-6.4	2.1257e-29	-0.481056	0.942	0.964	1.97818e-25
Tet	2.92176e-29	-0.620531	0.902	0.952	2.71899e-25
RpL3	5.26892e-29	0.212411	1	1	4.90326e-25
Myo10A	2.15513e-28	-0.498796	0.648	0.846	2.00556e-24
Nrg	2.45889e-28	-0.475149	0.97	0.988	2.28824e-24
ox	2.79831e-28	-0.450144	0.986	0.978	2.6041e-24
obst-B	2.89347e-28	0.578195	0.84	0.606	2.69266e-24
Hsp23	4.11973e-28	0.710441	0.998	0.982	3.83382e-24
CG41128	9.44476e-28	-0.393328	0.992	0.996	8.78929e-24
fru	1.43991e-27	-0.551368	0.964	0.992	1.33998e-23
COX8	1.91008e-27	-0.37019	0.996	1	1.77752e-23
crb	2.32818e-27	-0.471369	0.6	0.802	2.16661e-23
ed	2.40809e-27	-0.539168	0.928	0.976	2.24097e-23
eIF4A	8.17785e-27	0.277815	1	1	7.61031e-23
Rack1	1.02868e-26	0.248699	1	1	9.57291e-23
Hrb27C	1.94134e-26	-0.379989	1	1	1.80661e-22
RpII215	2.85884e-26	-0.413834	0.718	0.856	2.66044e-22
betaTub56D	3.60023e-26	0.233975	1	1	3.35037e-22
Act42A	3.7637e-26	0.357058	1	0.998	3.5025e-22
Hsp26	6.30709e-26	0.651486	0.994	0.978	5.86937e-22
Tom7	7.84637e-26	-0.396181	0.974	0.994	7.30184e-22
28SrRNA-Psi:CR45859	9.19047e-26	-0.28715	0.11	0.39	8.55266e-22
ec	1.14679e-25	-0.43693	0.586	0.804	1.0672e-21
Rm62	3.91786e-25	0.421704	1	0.998	3.64596e-21
tsr	1.02948e-24	0.241419	1	1	9.5803e-21
Neb-cGP	1.04951e-24	-0.353172	0.998	0.992	9.76674e-21
CG42674	1.25685e-24	-0.377542	0.28	0.562	1.16963e-20
Lk6	1.3093e-24	-0.472933	0.952	0.97	1.21844e-20
GstE1	1.43568e-24	0.352759	0.534	0.22	1.33604e-20
pum	2.54973e-24	-0.409767	0.992	0.996	2.37278e-20
CG30069	1.6903e-23	-0.507243	0.56	0.76	1.57299e-19
ft	1.91118e-23	-0.474241	0.932	0.974	1.77854e-19
CG2852	3.1111e-23	0.357965	1	0.998	2.89519e-19
CG43759	3.55943e-23	-0.564232	0.808	0.904	3.31241e-19
eEF1gamma	4.58052e-23	0.230474	1	1	4.26263e-19
CG34383	9.50357e-23	-0.4542	0.72	0.854	8.84402e-19
nkd	1.00857e-22	-0.757627	0.762	0.874	9.38576e-19
sun	1.06884e-22	-0.333402	0.996	1	9.94663e-19
spen	1.38177e-22	-0.454469	0.948	0.982	1.28588e-18
zld	1.52019e-22	-0.372127	0.972	0.98	1.41469e-18
CG17514	1.9629e-22	-0.464042	0.88	0.934	1.82668e-18
klar	2.13422e-22	-0.456119	0.922	0.96	1.9861e-18
shot	4.18238e-22	-0.418087	0.564	0.782	3.89213e-18
Smr	5.39357e-22	-0.413897	0.986	0.986	5.01926e-18
CG7630	9.51853e-22	-0.324832	1	1	8.85794e-18
Fas2	1.06194e-21	-0.464057	0.946	0.966	9.88244e-18
emb	1.8324e-21	-0.36613	0.802	0.878	1.70524e-17
cype	2.25935e-21	-0.285039	1	1	2.10255e-17
Nipped-A	4.02204e-21	-0.341645	0.412	0.65	3.74291e-17
14-3-3epsilon	4.13855e-21	0.214294	1	1	3.85134e-17
CG44774	5.68439e-21	-0.330323	0.974	0.984	5.2899e-17
mgl	9.93056e-21	-0.42254	0.9	0.934	9.24138e-17
grsm	1.43804e-20	0.31455	0.902	0.77	1.33824e-16
CG3625	1.57463e-20	0.335308	0.832	0.614	1.46535e-16
Rbfox1	2.74772e-20	-0.459262	0.814	0.894	2.55703e-16
Hel25E	3.02227e-20	0.315318	0.998	0.988	2.81253e-16
Idh	4.58566e-20	0.345636	0.99	0.96	4.26741e-16
CG34417	5.3457e-20	-0.482794	0.938	0.944	4.97471e-16
lola	6.50869e-20	-0.405406	0.94	0.984	6.05699e-16
Eb1	7.10162e-20	0.287755	0.996	0.978	6.60876e-16
pcs	8.79557e-20	-0.376839	0.76	0.84	8.18516e-16
Myc	1.35983e-19	-0.507533	0.85	0.93	1.26546e-15
CG42806	1.45279e-19	-0.359273	0.71	0.822	1.35196e-15
RpL5	1.47646e-19	0.215358	1	1	1.374e-15
ImpE2	1.58023e-19	0.419136	0.208	0.026	1.47056e-15
ERp60	1.79118e-19	0.259006	1	0.994	1.66687e-15
sle	2.03142e-19	-0.383855	0.466	0.648	1.89044e-15
CG18661	3.29439e-19	0.237282	0.552	0.304	3.06576e-15
CG13751	3.39618e-19	-0.348433	0.934	0.956	3.16049e-15
Nup153	6.86611e-19	-0.325084	0.392	0.628	6.3896e-15
dally	7.15072e-19	-0.466755	0.894	0.94	6.65446e-15
d	1.02956e-18	-0.3944	0.846	0.902	9.5811e-15
sgg	1.4375e-18	-0.373741	0.728	0.874	1.33774e-14
salm	2.36442e-18	-0.664133	0.444	0.63	2.20033e-14
Hsromega	2.54302e-18	-0.657235	0.964	0.978	2.36654e-14
CG42232	2.64564e-18	-0.349414	0.396	0.602	2.46203e-14
par-1	3.01996e-18	-0.396926	0.786	0.868	2.81037e-14
Pen	3.10641e-18	-0.36567	0.996	0.998	2.89082e-14
CR43334	4.06394e-18	-0.568671	0.774	0.856	3.7819e-14
UQCR-Q	4.86551e-18	-0.311508	1	1	4.52785e-14
kis	5.3332e-18	-0.428451	0.738	0.806	4.96307e-14
Act5C	5.81008e-18	0.249741	1	1	5.40686e-14
Rok	6.84284e-18	-0.312197	0.404	0.624	6.36795e-14
CG9135	8.81115e-18	0.291955	0.98	0.934	8.19966e-14
CG13364	8.87955e-18	-0.289913	0.998	1	8.26331e-14
CG6287	1.54464e-17	0.326852	0.668	0.404	1.43744e-13
ex	1.70551e-17	-0.385262	0.494	0.686	1.58715e-13
Taldo	3.05705e-17	0.267945	0.98	0.968	2.84489e-13
CG46339	5.27268e-17	-0.441221	0.502	0.682	4.90675e-13
nahoda	5.67349e-17	-0.396555	0.676	0.812	5.27975e-13
SKIP	5.68751e-17	-0.345161	0.374	0.596	5.2928e-13
PyK	6.76958e-17	0.29137	0.978	0.938	6.29977e-13
CG11275	6.81832e-17	0.341586	0.836	0.632	6.34513e-13
CG9344	1.21169e-16	-0.2748	0.962	0.972	1.12759e-12
Oatp74D	1.2278e-16	-0.571945	0.67	0.8	1.14259e-12
Sod1	1.43658e-16	0.219747	0.998	0.99	1.33688e-12
CG1673	1.56851e-16	-0.281762	0.162	0.372	1.45965e-12
Socs36E	1.84734e-16	-0.405948	0.496	0.678	1.71913e-12
Prosap	2.33251e-16	-0.363944	0.96	0.982	2.17063e-12
heph	2.78268e-16	-0.338271	0.998	1	2.58956e-12
CCT4	2.93831e-16	0.273164	0.996	0.976	2.73439e-12
Egfr	3.95729e-16	-0.367426	0.522	0.692	3.68265e-12
CG34200	5.03498e-16	-0.342199	0.896	0.912	4.68555e-12
Gug	5.08563e-16	-0.342572	0.764	0.842	4.73268e-12
melt	5.957e-16	-0.270138	0.342	0.556	5.54358e-12
E2f1	6.13594e-16	-0.412373	0.816	0.892	5.71011e-12
CG6700	6.34485e-16	-0.298777	0.282	0.48	5.90452e-12
Tlk	1.04669e-15	-0.384047	0.854	0.906	9.74048e-12
Aps	1.41458e-15	-0.282738	0.958	0.97	1.31641e-11
CG9669	1.96089e-15	-0.28188	0.962	0.964	1.8248e-11
mbl	2.60843e-15	-0.362208	0.988	0.994	2.4274e-11
eIF4G1	5.90435e-15	-0.333216	0.866	0.896	5.49459e-11
Sin3A	8.87395e-15	-0.331911	0.496	0.646	8.25809e-11
me31B	1.08267e-14	0.300519	0.97	0.938	1.00753e-10
Prosbeta3	1.22779e-14	0.232939	1	0.982	1.14258e-10
Eno	1.25978e-14	0.28166	1	0.978	1.17235e-10
Shroom	1.48692e-14	-0.264425	0.32	0.518	1.38372e-10
CG3702	1.54092e-14	0.244065	0.744	0.546	1.43398e-10
robo2	1.59981e-14	-0.541327	0.43	0.592	1.48878e-10
CG17776	1.9566e-14	-0.285711	0.892	0.92	1.82081e-10
CG42684	2.01339e-14	-0.291431	0.384	0.578	1.87366e-10
CG5554	2.35281e-14	0.245901	0.974	0.946	2.18952e-10
Rpn9	2.45458e-14	0.227691	0.974	0.926	2.28423e-10
CG33303	2.68829e-14	0.241068	0.966	0.922	2.50172e-10
Mtpalpha	2.72406e-14	0.272902	0.9	0.78	2.53501e-10
CG7154	2.77377e-14	-0.303376	0.746	0.832	2.58127e-10
Art1	3.22815e-14	0.271113	0.964	0.882	3.00412e-10
Tollo	3.72802e-14	-0.477948	0.576	0.71	3.4693e-10
tou	3.76783e-14	-0.338786	0.668	0.8	3.50635e-10
Got1	3.84624e-14	0.256513	0.898	0.72	3.57931e-10
mei-P26	4.07263e-14	-0.37778	0.666	0.766	3.78999e-10
sqh	4.16517e-14	0.276914	0.994	0.956	3.87611e-10
CG17271	4.35293e-14	0.225732	0.9	0.732	4.05084e-10
Vha36-1	4.48115e-14	0.246679	0.936	0.824	4.17016e-10
Eip63E	6.44354e-14	-0.358261	0.61	0.736	5.99636e-10
Ptp10D	6.83384e-14	-0.331064	0.476	0.622	6.35957e-10
Su(Tpl)	7.02328e-14	-0.314724	0.598	0.732	6.53587e-10
Sf3b6	7.34207e-14	0.241184	0.976	0.922	6.83253e-10
crc	8.80522e-14	-0.288366	0.47	0.626	8.19414e-10
wb	9.7877e-14	-0.306831	0.154	0.344	9.10843e-10
tai	1.03175e-13	-0.328175	0.796	0.858	9.60151e-10
NFAT	1.1847e-13	-0.285808	0.412	0.582	1.10248e-09
CG8289	1.21793e-13	0.329414	0.962	0.866	1.13341e-09
Tm1	1.35202e-13	-0.245096	1	1	1.25819e-09
RanBP3	1.39853e-13	0.303743	0.508	0.31	1.30147e-09
mRpL34	1.51299e-13	-0.285392	0.742	0.856	1.40799e-09
Dl	2.34015e-13	-0.461345	0.776	0.876	2.17775e-09
Rpb12	2.36424e-13	-0.279463	0.92	0.938	2.20016e-09
GILT1	2.57777e-13	0.239785	1	0.99	2.39887e-09
kibra	2.6004e-13	-0.308321	0.308	0.496	2.41993e-09
ND-MWFE	2.67373e-13	-0.260456	0.988	0.978	2.48817e-09
Top1	2.74598e-13	-0.31672	0.808	0.836	2.55541e-09
Spn77Ba	3.28776e-13	0.235793	0.68	0.458	3.05959e-09
Thiolase	3.48997e-13	0.2367	0.938	0.822	3.24776e-09
cdi	3.95077e-13	-0.312341	0.766	0.852	3.67659e-09
CG31075	4.19265e-13	0.325058	0.782	0.636	3.90168e-09
CG9034	4.44027e-13	-0.279882	0.956	0.956	4.13212e-09
Rpt2	4.67842e-13	0.25482	0.972	0.874	4.35374e-09
hang	4.93223e-13	-0.271918	0.508	0.644	4.58993e-09
pigs	5.02745e-13	-0.43828	0.314	0.506	4.67855e-09
shg	5.0923e-13	-0.282812	0.848	0.908	4.7389e-09
ATPsynbeta	5.22909e-13	0.206224	1	0.996	4.86619e-09
Lac	5.87453e-13	0.27966	0.954	0.902	5.46683e-09
CG33774	5.92506e-13	-0.25705	0.956	0.958	5.51386e-09
msi	5.98487e-13	-0.313243	0.94	0.96	5.56952e-09
Fnta	6.50457e-13	0.222256	0.758	0.562	6.05316e-09
CG32369	6.96139e-13	-0.286634	0.438	0.612	6.47827e-09
CG5390	7.72969e-13	0.264301	0.97	0.906	7.19325e-09
Sec61alpha	8.8913e-13	0.263161	0.982	0.934	8.27424e-09
norpA	8.94834e-13	-0.268089	0.3	0.486	8.32733e-09
Hex-A	9.77661e-13	-0.300872	0.696	0.826	9.09811e-09
Pdp1	1.00512e-12	-0.374577	0.83	0.866	9.35368e-09
PHGPx	1.1973e-12	0.241463	0.964	0.896	1.11421e-08
Opa1	1.30245e-12	-0.247809	0.52	0.644	1.21206e-08
CG32767	1.31592e-12	-0.308254	0.796	0.888	1.22459e-08
CG33170	1.41159e-12	-0.26785	0.834	0.9	1.31363e-08
Rpt1	1.7396e-12	0.226886	0.972	0.926	1.61887e-08
G9a	1.83474e-12	-0.322055	0.554	0.678	1.70741e-08
ogre	2.01703e-12	-0.350418	0.986	0.99	1.87705e-08
kune	2.23852e-12	0.228403	0.958	0.91	2.08316e-08
Sxl	2.60569e-12	-0.269056	0.68	0.784	2.42486e-08
CG8740	2.74559e-12	-0.355285	0.508	0.65	2.55505e-08
yrt	2.95118e-12	-0.272971	0.686	0.774	2.74637e-08
Phb2	3.08703e-12	0.225141	0.972	0.922	2.87279e-08
Kap-alpha3	3.2223e-12	0.252963	0.936	0.826	2.99867e-08
CG17919	3.4472e-12	0.351112	0.816	0.626	3.20796e-08
InR	3.72928e-12	-0.362217	0.57	0.72	3.47047e-08
His3.3A	3.7658e-12	0.212043	1	0.998	3.50445e-08
fbp	3.92104e-12	0.259375	0.784	0.618	3.64892e-08
CG8963	4.55784e-12	0.218668	0.896	0.748	4.24153e-08
CtBP	4.5629e-12	-0.242889	1	1	4.24624e-08
SNRPG	4.64112e-12	-0.233319	1	1	4.31903e-08
eIF4E1	4.8166e-12	0.220298	0.994	0.944	4.48233e-08
Ost48	5.68043e-12	0.238516	0.968	0.896	5.28621e-08
GstS1	5.72363e-12	0.290186	0.998	0.98	5.32641e-08
cdc14	5.90579e-12	-0.294911	0.416	0.588	5.49593e-08
Rpb10	6.16141e-12	-0.244777	0.952	0.946	5.73381e-08
Map60	6.35062e-12	0.240807	0.964	0.884	5.90989e-08
Nup358	7.8559e-12	-0.295794	0.518	0.666	7.3107e-08
CG5151	7.99045e-12	-0.357152	0.75	0.812	7.43592e-08
CG33298	8.25169e-12	-0.268001	0.278	0.452	7.67902e-08
Kank	8.69962e-12	-0.391423	0.762	0.852	8.09586e-08
sbb	9.09607e-12	-0.345169	0.986	0.988	8.4648e-08
exp	9.12417e-12	-0.21217	0.156	0.332	8.49096e-08
Pgk	9.57065e-12	0.280078	0.978	0.938	8.90645e-08
DnaJ-1	1.09988e-11	0.348345	0.97	0.912	1.02355e-07
mnd	1.11001e-11	-0.360034	0.59	0.71	1.03298e-07
Cat	1.25539e-11	0.244628	0.86	0.74	1.16826e-07
E(Pc)	1.26834e-11	-0.264088	0.392	0.538	1.18032e-07
CG3760	1.36546e-11	0.244074	0.98	0.912	1.27069e-07
RapGAP1	1.37884e-11	-0.287203	0.308	0.48	1.28315e-07
CG32982	1.40588e-11	-0.352716	0.788	0.85	1.30832e-07
AsnRS	1.70543e-11	0.206971	0.868	0.73	1.58707e-07
rin	1.95981e-11	-0.278309	0.996	1	1.8238e-07
stg	2.07384e-11	-0.487057	0.892	0.93	1.92991e-07
E(bx)	2.28582e-11	-0.22298	0.522	0.686	2.12718e-07
osa	2.42036e-11	-0.36419	0.536	0.664	2.25239e-07
COX7C	2.42948e-11	-0.203376	1	0.996	2.26088e-07
CG13887	2.50616e-11	0.2491	0.94	0.888	2.33223e-07
Spn27A	2.77177e-11	0.257633	0.942	0.854	2.57941e-07
trsn	2.81979e-11	0.22797	0.95	0.838	2.62409e-07
CG12948	2.99702e-11	0.227407	0.86	0.704	2.78903e-07
Gprk2	3.24994e-11	-0.229383	0.432	0.598	3.02439e-07
Gprk1	3.42446e-11	-0.28948	0.794	0.844	3.1868e-07
CG10576	3.54502e-11	0.206404	0.996	0.984	3.299e-07
cold	3.62683e-11	0.2111	0.942	0.858	3.37513e-07
AlaRS	3.9815e-11	0.237983	0.858	0.78	3.70519e-07
Hsp67Ba	4.16719e-11	0.312691	0.51	0.318	3.87798e-07
LSm7	4.6387e-11	-0.20979	0.986	0.99	4.31678e-07
CCT5	4.78782e-11	0.228207	0.994	0.978	4.45555e-07
larp	5.10335e-11	-0.255044	0.432	0.598	4.74918e-07
Got2	5.27122e-11	0.249853	0.884	0.78	4.9054e-07
Prosalpha2	5.57013e-11	0.202686	0.992	0.974	5.18356e-07
CG17032	6.75819e-11	0.26998	0.912	0.778	6.28917e-07
flr	6.81697e-11	0.220031	0.844	0.664	6.34387e-07
Hsp70Ab	7.46443e-11	-0.235741	0.154	0.31	6.9464e-07
CG42268	7.51102e-11	-0.29093	0.592	0.724	6.98976e-07
plum	7.68614e-11	-0.241102	0.268	0.438	7.15272e-07
CG5641	8.59714e-11	0.220607	0.886	0.71	8.0005e-07
CG34250	9.11629e-11	-0.205703	0.498	0.65	8.48362e-07
CR42862	9.33876e-11	-0.321399	0.508	0.646	8.69065e-07
lqf	9.75174e-11	-0.255982	0.582	0.704	9.07497e-07
mask	9.83787e-11	-0.309432	0.666	0.758	9.15512e-07
l(2)k09913	1.03984e-10	0.221601	0.934	0.812	9.67673e-07
Parp	1.0598e-10	-0.26393	0.884	0.908	9.86251e-07
ND-B14.5B	1.0601e-10	-0.26937	0.968	0.972	9.86526e-07
Ssdp	1.06691e-10	-0.301019	0.916	0.932	9.92862e-07
ras	1.09897e-10	0.244652	0.884	0.754	1.0227e-06
Arp3	1.11528e-10	0.219734	0.868	0.724	1.03787e-06
Rpt6	1.22685e-10	0.211181	0.952	0.89	1.14171e-06
Rpt4	1.44735e-10	0.229426	0.964	0.902	1.3469e-06
Cp110	1.49031e-10	-0.256699	0.382	0.532	1.38689e-06
osp	1.516e-10	-0.230826	0.228	0.394	1.41079e-06
grh	1.56949e-10	-0.353075	0.912	0.944	1.46057e-06
Ref1	1.7332e-10	0.216306	0.994	0.96	1.61291e-06
nocte	1.96844e-10	-0.285575	0.752	0.802	1.83183e-06
brat	2.01805e-10	-0.336565	0.924	0.922	1.87799e-06
Rtnl1	2.02701e-10	0.200521	0.998	0.98	1.88634e-06
N	2.41811e-10	-0.271494	0.996	0.998	2.2503e-06
sqd	2.44399e-10	-0.245219	1	1	2.27438e-06
nej	2.47749e-10	-0.277305	0.602	0.714	2.30555e-06
CG6180	2.5289e-10	0.217088	0.994	0.944	2.35339e-06
Gapdh1	2.61827e-10	0.257184	0.992	0.946	2.43656e-06
beta'COP	2.84275e-10	0.206289	0.792	0.638	2.64547e-06
CG2310	2.98348e-10	0.248124	0.954	0.868	2.77642e-06
alphaTub84D	3.09303e-10	0.245698	0.972	0.908	2.87837e-06
DppIII	3.36872e-10	0.214134	0.922	0.834	3.13493e-06
CG9932	3.47904e-10	-0.354872	0.464	0.626	3.23759e-06
uex	3.60525e-10	-0.225097	0.87	0.876	3.35505e-06
Prosbeta2	3.89341e-10	0.201183	0.994	0.966	3.62321e-06
GstO3	4.09269e-10	0.269102	0.954	0.888	3.80866e-06
PlexA	4.19005e-10	-0.262351	0.51	0.62	3.89926e-06
SMC1	4.26186e-10	-0.245551	0.53	0.648	3.96609e-06
HDAC4	4.63482e-10	-0.23993	0.426	0.594	4.31317e-06
cic	4.69117e-10	-0.29973	0.82	0.88	4.36561e-06
128up	5.12632e-10	0.215992	0.878	0.742	4.77056e-06
upSET	5.82585e-10	-0.261691	0.468	0.606	5.42154e-06
Set	5.82678e-10	0.226427	0.992	0.984	5.4224e-06
CG11486	6.21714e-10	-0.278082	0.866	0.91	5.78567e-06
sd	6.60192e-10	-0.384326	0.926	0.942	6.14375e-06
hid	7.07397e-10	-0.41585	0.518	0.658	6.58303e-06
CCT8	7.3476e-10	0.21304	0.984	0.964	6.83768e-06
MP1	7.67612e-10	0.204584	0.714	0.552	7.1434e-06
Dbp80	7.70729e-10	-0.280564	0.704	0.77	7.1724e-06
TRAM	7.90248e-10	0.200875	0.954	0.846	7.35405e-06
Mi-2	8.34081e-10	-0.261738	0.834	0.848	7.76195e-06
geko	8.39876e-10	-0.208048	0.24	0.402	7.81588e-06
Trxr-1	8.87095e-10	0.203647	0.972	0.93	8.2553e-06
Bub3	8.98987e-10	0.208834	0.966	0.93	8.36598e-06
Ald	1.03133e-09	0.285249	0.984	0.934	9.59755e-06
Tpi	1.03875e-09	0.305366	0.938	0.856	9.66659e-06
Vdup1	1.09978e-09	0.211439	0.932	0.854	1.02345e-05
Rpt5	1.13309e-09	0.203866	0.962	0.87	1.05445e-05
Cdk1	1.17396e-09	0.213805	0.99	0.932	1.09248e-05
skd	1.21442e-09	-0.279773	0.772	0.858	1.13014e-05
mbt	1.21749e-09	-0.231256	0.44	0.59	1.13299e-05
CG8177	1.57826e-09	-0.278349	0.436	0.58	1.46873e-05
cib	1.60729e-09	0.239132	1	0.996	1.49574e-05
knk	1.62165e-09	-0.271417	0.644	0.734	1.50911e-05
Pp2A-29B	1.65536e-09	0.211577	0.988	0.936	1.54048e-05
ubl	1.76511e-09	-0.215489	0.85	0.88	1.64261e-05
CG15012	1.79178e-09	0.202067	0.936	0.864	1.66743e-05
Rab11	1.8556e-09	0.246302	0.964	0.89	1.72682e-05
Rpn10	1.90863e-09	0.215538	0.946	0.82	1.77617e-05
Hsp27	1.97935e-09	0.258936	0.998	0.998	1.84198e-05
Set1	2.00646e-09	-0.227337	0.402	0.534	1.86722e-05
OstDelta	2.07337e-09	0.241765	0.918	0.802	1.92948e-05
trn	2.09492e-09	-0.511564	0.708	0.802	1.94953e-05
kst	2.28488e-09	-0.262231	0.38	0.53	2.12631e-05
2023-09-01	2.38818e-09	0.221071	0.916	0.804	2.22244e-05
CG42238	2.41839e-09	-0.24821	0.348	0.5	2.25055e-05
CG42748	2.42958e-09	-0.27959	0.802	0.832	2.26096e-05
Rgl	2.53289e-09	-0.229138	0.422	0.574	2.35711e-05
SerRS	2.56235e-09	0.221709	0.946	0.86	2.38452e-05
scu	2.73359e-09	0.213217	0.984	0.946	2.54387e-05
tyf	2.74555e-09	-0.234229	0.532	0.652	2.55501e-05
Hipk	2.76776e-09	-0.281959	0.558	0.666	2.57567e-05
CG10602	2.96215e-09	0.202921	0.796	0.634	2.75657e-05
CG9689	2.98554e-09	0.312913	0.792	0.64	2.77835e-05
Mdh1	3.00498e-09	0.206805	0.94	0.878	2.79644e-05
CG34398	3.79064e-09	-0.25195	0.448	0.596	3.52757e-05
gish	3.79755e-09	-0.263097	0.89	0.922	3.534e-05
Caf1-55	3.84235e-09	0.212881	0.984	0.958	3.57569e-05
yip2	4.01599e-09	0.228935	0.83	0.684	3.73728e-05
Drak	5.54698e-09	-0.277191	0.524	0.632	5.16202e-05
NijA	6.43992e-09	0.212656	0.814	0.684	5.99299e-05
ds	6.51371e-09	-0.275976	0.478	0.62	6.06166e-05
inaE	7.06651e-09	-0.216398	0.342	0.486	6.57609e-05
Usp7	7.07693e-09	-0.262678	0.672	0.752	6.58579e-05
Nopp140	7.41753e-09	0.214564	0.826	0.676	6.90275e-05
Inos	7.61992e-09	0.236553	0.324	0.174	7.0911e-05
Sf3b5	8.67628e-09	-0.211883	0.894	0.918	8.07414e-05
pwn	9.30922e-09	-0.22281	0.446	0.566	8.66316e-05
CG11873	9.67632e-09	-0.225399	0.282	0.42	9.00478e-05
Pcmt	1.03301e-08	0.203366	0.924	0.84	9.61321e-05
Hsp83	1.28129e-08	-0.289939	1	1	0.000119237
CG4096	1.32231e-08	-0.412238	0.562	0.642	0.000123054
CG7675	1.46065e-08	0.268233	0.744	0.588	0.000135928
mRpL33	1.57425e-08	-0.210763	0.888	0.92	0.0001465
Mlc-c	1.70602e-08	0.20911	0.986	0.958	0.000158762
lilli	1.72618e-08	-0.201685	0.378	0.514	0.000160638
rgn	1.73544e-08	-0.28691	0.88	0.908	0.0001615
ksh	1.73692e-08	-0.208978	0.896	0.9	0.000161638
Gapdh2	1.74058e-08	0.254249	0.998	0.99	0.000161979
Fib	1.82938e-08	-0.227987	0.954	0.966	0.000170243
Usp10	2.23869e-08	-0.266087	0.652	0.754	0.000208333
CG14104	2.25498e-08	-0.202461	0.596	0.7	0.000209848
cher	2.3692e-08	-0.288031	0.524	0.644	0.000220478
CG42389	2.52226e-08	-0.225824	0.356	0.504	0.000234722
ken	2.89964e-08	-0.219488	0.436	0.568	0.00026984
Vap33	3.2103e-08	-0.211067	0.998	0.992	0.00029875
Bap55	3.21751e-08	0.208381	0.958	0.862	0.000299421
trx	3.26372e-08	-0.243479	0.592	0.69	0.000303722
Tnpo	3.48548e-08	-0.245841	0.71	0.79	0.000324358
CG6040	3.52331e-08	-0.204668	0.328	0.462	0.000327879
CG8498	4.39865e-08	0.217795	0.904	0.784	0.000409338
Nop56	4.53618e-08	0.203578	0.986	0.942	0.000422137
corto	4.58769e-08	-0.279829	0.752	0.804	0.000426931
Not1	4.66528e-08	-0.215047	0.924	0.93	0.000434151
luna	5.1135e-08	-0.258872	0.752	0.814	0.000475863
zip	5.13655e-08	-0.215856	0.928	0.932	0.000478007
chn	5.28228e-08	-0.238931	0.574	0.662	0.000491569
cora	6.01411e-08	-0.202249	0.632	0.728	0.000559673
stai	6.11042e-08	0.342014	0.856	0.768	0.000568636
CG9427	6.50692e-08	0.243518	0.786	0.654	0.000605534
dpy	6.52448e-08	-0.280728	0.76	0.784	0.000607168
unc-13	8.25451e-08	-0.226772	0.392	0.522	0.000768165
gro	9.19853e-08	-0.204453	0.926	0.926	0.000856015
AP-1gamma	9.23139e-08	-0.209198	0.492	0.604	0.000859073
dom	1.11319e-07	-0.23639	0.58	0.664	0.00103593
bi	1.17198e-07	-0.758825	0.51	0.628	0.00109064
wdb	1.37347e-07	-0.208822	0.88	0.9	0.00127816
Ect4	1.44626e-07	-0.225693	0.324	0.454	0.00134589
CG6084	1.66885e-07	0.201418	0.946	0.824	0.00155304
ci	1.71574e-07	-0.340001	0.58	0.642	0.00159667
hui	1.82536e-07	0.313142	0.252	0.12	0.00169868
CG2493	1.90816e-07	0.200156	0.898	0.82	0.00177573
bin3	2.15527e-07	-0.204313	0.364	0.49	0.00200569
Hsp67Bc	2.58669e-07	0.205673	0.276	0.142	0.00240717
Hsp70Bc	2.82827e-07	0.311898	0.824	0.698	0.00263199
cv-c	3.12192e-07	-0.370506	0.484	0.596	0.00290526
hrg	3.12341e-07	-0.213136	0.756	0.786	0.00290664
tsh	3.32985e-07	-0.421973	0.38	0.484	0.00309875
Snoo	3.66194e-07	-0.221764	0.386	0.498	0.0034078
HDAC1	3.80025e-07	0.205429	0.922	0.844	0.00353651
Ptp99A	4.12725e-07	-0.200449	0.362	0.478	0.00384082
CG9821	4.64652e-07	-0.214704	1	1	0.00432405
Claspin	4.80029e-07	-0.286867	0.49	0.598	0.00446715
cnc	5.41093e-07	-0.202481	0.478	0.586	0.00503541
jim	5.65978e-07	-0.20567	0.998	0.996	0.00526699
DCP2	5.80787e-07	-0.217309	0.736	0.804	0.00540481
fz	6.51567e-07	-0.354666	0.824	0.85	0.00606348
Cpr51A	6.53724e-07	0.305689	0.12	0.036	0.00608355
Prp8	6.91036e-07	-0.202139	0.464	0.576	0.00643078
ptc	7.54806e-07	-0.357877	0.294	0.43	0.00702423
Cdc42	7.97684e-07	0.273757	0.562	0.448	0.00742325
CG10543	7.97904e-07	-0.205841	0.642	0.72	0.0074253
Fs(2)Ket	9.08282e-07	-0.241665	0.826	0.828	0.00845247
CG13917	1.13372e-06	-0.210803	0.464	0.556	0.0105504
CG31869	1.38026e-06	-0.232004	0.348	0.472	0.0128447
CG42668	1.53426e-06	-0.209212	0.704	0.764	0.0142778
jbug	1.57191e-06	-0.206236	0.544	0.634	0.0146282
Hsp68	1.62128e-06	0.21536	0.892	0.784	0.0150876
Cda4	1.7298e-06	0.237737	0.84	0.778	0.0160976
Psi	1.79394e-06	-0.212527	0.562	0.636	0.0166944
mam	1.81766e-06	-0.206942	0.4	0.506	0.0169151
brk	1.86564e-06	-0.397331	0.33	0.436	0.0173617
btsz	1.902e-06	-0.202568	0.332	0.452	0.0177
Wdr62	2.00941e-06	-0.235266	0.602	0.678	0.0186996
Ncoa6	2.31207e-06	-0.236498	0.584	0.676	0.0215161
CG14442	2.42164e-06	-0.205737	0.392	0.496	0.0225357
Unr	2.83329e-06	-0.237468	0.994	0.998	0.0263666
CG44325	2.93833e-06	0.213499	0.986	0.926	0.0273441
roX1	2.94578e-06	0.279187	0.438	0.28	0.0274134
Fas3	3.15546e-06	-0.217775	0.998	0.998	0.0293647
Mkp3	3.36455e-06	-0.26418	0.798	0.814	0.0313105
pio	4.32247e-06	-0.206983	0.926	0.938	0.0402249
Clect27	4.7355e-06	-0.245314	0.192	0.316	0.0440686

### Sheet: GFP- cells_YkiS168Ascribvsscrib
Gene	p_val	avg_log2FC	pct.1	pct.2	p_val_adj
Argk	1.26374e-90	1.45864	0.824	0.216	1.17604e-86
chinmo	1.44432e-62	-1.01958	0.904	0.992	1.34408e-58
Cyp4p2	4.1787e-53	-0.336573	0	0.386	3.8887e-49
hdc	2.32503e-41	-0.634472	0.998	1	2.16367e-37
sta	3.66122e-40	-0.203536	1	1	3.40714e-36
Hsp23	1.20859e-33	0.767883	0.998	0.962	1.12471e-29
CG31997	3.05065e-32	0.641348	0.968	0.844	2.83894e-28
RpL39	2.78773e-31	-0.222505	1	1	2.59426e-27
betaTub56D	3.42339e-29	0.257175	1	1	3.1858e-25
Hsp67Ba	5.13749e-28	0.466202	0.51	0.19	4.78095e-24
ox	1.5701e-26	0.425932	0.986	0.952	1.46113e-22
alphaTub84B	1.60268e-26	0.293217	1	1	1.49146e-22
ImpE2	1.39309e-25	0.437242	0.208	0.004	1.29641e-21
Prosbeta3	7.28007e-25	0.317645	1	0.99	6.77483e-21
tsr	2.23268e-24	0.231007	1	1	2.07773e-20
RNASEK	3.63163e-24	0.31532	1	1	3.3796e-20
CG8498	1.73844e-22	0.382671	0.904	0.742	1.61779e-18
Hsp83	6.62587e-22	0.415118	1	0.998	6.16603e-18
strat	1.59265e-21	0.291014	0.866	0.642	1.48212e-17
br	2.0137e-21	0.448103	0.912	0.748	1.87395e-17
CG13516	2.50569e-21	0.238108	0.472	0.18	2.33179e-17
mthl3	7.26798e-21	-0.336752	0.324	0.546	6.76358e-17
GstE1	7.51676e-21	0.333668	0.534	0.24	6.9951e-17
Imp	7.64107e-21	-0.455368	0.95	0.984	7.11078e-17
CG6287	1.61012e-20	0.365268	0.668	0.38	1.49837e-16
His2B:CG33868	3.08522e-19	-0.202365	0.056	0.262	2.87111e-15
Drat	5.06392e-19	0.359929	0.734	0.508	4.71249e-15
CG6891	5.19199e-19	0.28565	1	0.998	4.83167e-15
Act5C	1.10442e-18	0.259571	1	1	1.02777e-14
Tet	1.67564e-18	-0.427888	0.902	0.958	1.55935e-14
CG42806	1.69489e-18	-0.353877	0.71	0.826	1.57727e-14
Fib	2.21661e-18	-0.3115	0.954	0.964	2.06278e-14
pre-rRNA:CR45845	2.58378e-18	-0.694374	0.696	0.792	2.40446e-14
Gapdh1	1.67245e-17	0.351784	0.992	0.938	1.55638e-13
Hsp27	2.01728e-17	0.382458	0.998	1	1.87728e-13
CG33939	3.97099e-17	0.214269	0.384	0.144	3.6954e-13
Sec61beta	1.23799e-16	0.227246	0.998	0.994	1.15207e-12
Ip259	3.53903e-16	-0.291739	0.996	0.994	3.29342e-12
Cdc42	5.72951e-16	0.386204	0.562	0.34	5.33188e-12
Inx2	7.6786e-16	0.285658	1	0.99	7.14571e-12
Pdi	8.10228e-16	0.271404	0.998	0.988	7.53998e-12
kra	9.94208e-16	0.270738	1	0.998	9.2521e-12
Tsp42Ea	1.08885e-15	-0.396246	0.88	0.914	1.01329e-11
Prosbeta5	1.74468e-15	0.233689	1	0.99	1.6236e-11
CG11275	1.80075e-15	0.327052	0.836	0.682	1.67578e-11
Tpi	2.28861e-15	0.398942	0.938	0.834	2.12978e-11
Aldh	2.64502e-15	-0.414421	0.498	0.696	2.46146e-11
ERp60	3.19497e-15	0.22069	1	0.992	2.97324e-11
CG15093	3.22297e-15	-0.259647	0.992	0.986	2.99929e-11
Cht10	6.37317e-15	0.230225	0.46	0.22	5.93087e-11
GstE11	1.13902e-14	0.265799	0.97	0.93	1.05998e-10
CG44774	3.41417e-14	-0.268812	0.974	0.978	3.17723e-10
obst-B	3.46743e-14	0.371093	0.84	0.656	3.22679e-10
GstS1	4.82711e-14	0.31473	0.998	0.988	4.4921e-10
RanBP3	6.42971e-14	0.3202	0.508	0.308	5.98348e-10
CG12268	6.83213e-14	0.220504	0.422	0.194	6.35798e-10
eIF4H1	1.10969e-13	0.248914	0.992	0.978	1.03268e-09
capt	1.80947e-13	0.261765	0.884	0.762	1.68389e-09
Prosbeta2	1.92843e-13	0.233619	0.994	0.986	1.7946e-09
DnaJ-1	2.58708e-13	0.384428	0.97	0.908	2.40754e-09
DENR	2.9352e-13	0.212625	0.922	0.83	2.7315e-09
Pglym78	3.45006e-13	0.328818	0.84	0.694	3.21062e-09
Taldo	3.49193e-13	0.229609	0.98	0.964	3.24959e-09
CG15387	4.81753e-13	0.225398	0.794	0.612	4.4832e-09
CG30069	6.87252e-13	-0.328651	0.56	0.694	6.39557e-09
Aps	7.36758e-13	-0.245292	0.958	0.966	6.85627e-09
Hsp26	8.03601e-13	0.407614	0.994	0.972	7.47831e-09
Act42A	1.03632e-12	0.230455	1	1	9.644e-09
Magi	1.07609e-12	0.203831	0.552	0.326	1.00141e-08
Hel25E	1.11667e-12	0.226603	0.998	0.99	1.03917e-08
Got1	1.26932e-12	0.238178	0.898	0.784	1.18123e-08
CG17032	1.33468e-12	0.270956	0.912	0.754	1.24206e-08
cib	1.88091e-12	0.262636	1	1	1.75037e-08
Ubqn	2.27216e-12	0.259694	0.662	0.466	2.11447e-08
CG33129	2.37226e-12	0.217628	0.992	0.978	2.20763e-08
CG9689	2.50051e-12	0.419662	0.792	0.628	2.32697e-08
CycB	2.55919e-12	0.280584	0.884	0.734	2.38158e-08
Sam-S	3.55799e-12	-0.279613	0.968	0.966	3.31107e-08
grh	6.17481e-12	-0.304548	0.912	0.934	5.74628e-08
Prosbeta4	9.47852e-12	0.208955	0.996	0.992	8.82071e-08
Eb1	1.15052e-11	0.204116	0.996	0.98	1.07068e-07
Eno	1.15581e-11	0.253049	1	0.986	1.07559e-07
Calr	1.83866e-11	0.208873	1	0.998	1.71105e-07
CG9691	1.88187e-11	0.376613	0.806	0.644	1.75127e-07
Pde9	2.1863e-11	0.212349	0.476	0.27	2.03457e-07
CG11151	2.31198e-11	0.24596	0.884	0.782	2.15153e-07
nkd	3.65811e-11	-0.429607	0.762	0.852	3.40424e-07
CG15282	5.70699e-11	0.245259	0.18	0.048	5.31092e-07
His3.3B	6.65896e-11	1.19044	0.99	0.966	6.19683e-07
Hsromega	7.1836e-11	-0.342519	0.964	0.986	6.68505e-07
pcs	9.34084e-11	-0.237045	0.76	0.816	8.69258e-07
Tm1	1.94772e-10	0.205134	1	0.996	1.81255e-06
grsm	2.81219e-10	0.21607	0.902	0.766	2.61702e-06
ft	2.87263e-10	-0.315468	0.932	0.944	2.67327e-06
NijA	3.59142e-10	0.228906	0.814	0.648	3.34218e-06
zld	3.84555e-10	-0.230009	0.972	0.966	3.57866e-06
GstO3	3.89524e-10	0.259223	0.954	0.89	3.62491e-06
CG7637	5.06652e-10	-0.211776	0.934	0.948	4.71491e-06
Rtnl1	6.06232e-10	0.205907	0.998	0.986	5.64159e-06
tkv	6.35485e-10	0.293819	0.678	0.49	5.91382e-06
fru	8.13003e-10	-0.270155	0.964	0.972	7.56581e-06
CG11686	8.9861e-10	0.213662	0.574	0.378	8.36246e-06
CG9344	9.45508e-10	-0.204519	0.962	0.962	8.7989e-06
obst-A	9.48478e-10	0.275536	0.494	0.286	8.82654e-06
Opa1	9.49641e-10	-0.218736	0.52	0.62	8.83736e-06
CCT2	1.14495e-09	0.210685	0.99	0.968	1.06549e-05
CG42674	1.21589e-09	-0.235475	0.28	0.432	1.13151e-05
CG3625	1.33217e-09	0.203942	0.832	0.69	1.23972e-05
Rala	1.61081e-09	-0.206645	0.502	0.634	1.49902e-05
Pp2A-29B	1.79986e-09	0.210784	0.988	0.95	1.67495e-05
Mdh1	2.08435e-09	0.205594	0.94	0.882	1.93969e-05
Hsc70-3	2.8885e-09	0.202463	0.978	0.964	2.68804e-05
CG9427	3.40937e-09	0.263424	0.786	0.654	3.17276e-05
Pgk	3.50546e-09	0.239855	0.978	0.956	3.26218e-05
bel	3.52998e-09	-0.2194	0.972	0.976	3.285e-05
Gapdh2	4.2005e-09	0.258826	0.998	0.992	3.90899e-05
aurB	4.83577e-09	0.222873	0.914	0.842	4.50017e-05
nahoda	5.13009e-09	-0.264895	0.676	0.744	4.77406e-05
Idh	5.20318e-09	0.213378	0.99	0.968	4.84208e-05
Ubi-p5E	6.29863e-09	0.228594	0.888	0.8	5.86151e-05
CG17514	6.72604e-09	-0.246946	0.88	0.902	6.25925e-05
Pdp1	7.69367e-09	-0.248337	0.83	0.888	7.15973e-05
Ude	1.09039e-08	-0.220985	0.33	0.482	0.000101472
CG33774	1.15802e-08	0.204076	0.956	0.872	0.000107765
vig	1.64724e-08	-0.207464	0.96	0.946	0.000153292
borr	2.60084e-08	0.231515	0.894	0.788	0.000242034
CG7675	2.65975e-08	0.200408	0.744	0.57	0.000247516
ogre	3.25315e-08	0.213363	0.986	0.952	0.000302738
Rab11	3.56807e-08	0.224566	0.964	0.916	0.000332045
Flo1	4.61941e-08	-0.222706	0.802	0.83	0.000429882
Syp	7.90083e-08	0.202052	0.998	0.998	0.000735251
salm	1.44138e-07	-0.352642	0.444	0.546	0.00134134
caz	1.80141e-07	0.261699	0.668	0.546	0.00167639
NFAT	2.92033e-07	-0.209797	0.412	0.516	0.00271766
spen	3.37467e-07	-0.224208	0.948	0.966	0.00314047
Caf1-180	4.64428e-07	-0.214916	0.676	0.744	0.00432197
ND-AGGG	5.95528e-07	0.233418	0.934	0.88	0.00554198
Socs36E	8.79044e-07	-0.215449	0.496	0.59	0.00818039
Gprk1	9.65723e-07	-0.214984	0.794	0.806	0.00898701
nmo	1.01273e-06	0.223465	0.968	0.92	0.0094245
CG8289	1.18338e-06	0.205524	0.962	0.908	0.0110125
tyn	1.89838e-06	-0.248701	0.316	0.424	0.0176663
rpr	2.30722e-06	-0.327028	0.652	0.714	0.021471
CG34383	2.5001e-06	-0.203183	0.72	0.76	0.0232659
e(r)	2.50889e-06	0.230883	0.7	0.596	0.0233477
Hex-A	2.66723e-06	-0.206195	0.696	0.782	0.0248213
tsh	2.98596e-06	-0.35791	0.38	0.466	0.0277873

### Sheet: GFP- cells_NICDscrib vs scrib
Gene	p_val	avg_log2FC	pct.1	pct.2	p_val_adj
RpL41	2.04e-138	-0.573738	1	1	1.9e-134
RpL29	1.87e-107	-0.522689	1	1	1.74e-103
RpS14b	5.52e-79	-0.507451	1	1	5.14e-75
RpL39	5.42e-77	-0.472933	1	1	5.04e-73
RpS21	1.64e-63	-0.285512	1	1	1.53e-59
pre-rRNA:CR45845	2.33e-57	-1.97206	0.696	0.946	2.17e-53
RpL22	2.15e-53	-0.394869	1	1	2e-49
RpL13A	4.16e-52	0.208432	1	1	3.87e-48
MRE16	1.18e-51	-0.431101	1	1	1.1e-47
Uhg7	6.62e-45	-0.523963	0.862	0.938	6.16e-41
psq	1.19e-44	-0.638899	0.964	0.996	1.11e-40
hdc	9.08e-43	-0.725518	0.998	1	8.45e-39
CG7637	3.08e-41	-0.549866	0.934	0.988	2.87e-37
Imp	6.66e-41	-0.681682	0.95	0.99	6.19e-37
RpL36A	2.25e-39	-0.22448	1	1	2.1e-35
28SrRNA-Psi:CR45859	1.45e-38	-0.377719	0.11	0.478	1.35e-34
UQCR-6.4	2.31e-38	-0.563569	0.942	0.972	2.15e-34
CG41128	8.06e-38	-0.470355	0.992	0.998	7.51e-34
Argk	2.31e-37	0.985265	0.824	0.532	2.15e-33
COX8	1.07e-36	-0.446544	0.996	1	9.93e-33
Tom7	1.24e-36	-0.462269	0.974	0.998	1.16e-32
sun	6.85e-35	-0.431686	0.996	0.998	6.38e-31
cype	1.36e-33	-0.370603	1	1	1.26e-29
CG9669	1.41e-33	-0.43059	0.962	0.99	1.32e-29
RpS4	7.02e-31	0.231351	1	1	6.53e-27
Neb-cGP	4.18e-30	-0.353499	0.998	1	3.89e-26
CG13364	1.1e-29	-0.388545	0.998	0.996	1.03e-25
ND-MWFE	3.07e-29	-0.355317	0.988	0.99	2.86e-25
alphaTub84B	6.79e-29	0.306266	1	1	6.32e-25
ft	1.8e-27	-0.546452	0.932	0.972	1.68e-23
CG34200	1.96e-27	-0.453254	0.896	0.96	1.82e-23
grh	2.2e-27	-0.515515	0.912	0.984	2.05e-23
CG13751	2.71e-27	-0.396992	0.934	0.966	2.52e-23
eIF4A	9.38e-27	0.267311	1	1	8.73e-23
CG45050	1.05e-26	-0.494298	0.976	0.988	9.75e-23
Dsp1	4.37e-26	-0.518731	0.978	0.99	4.07e-22
GstE1	1.56e-25	0.361228	0.534	0.242	1.45e-21
ND-AGGG	2.29e-25	-0.399854	0.934	0.974	2.13e-21
fs(1)h	2.57e-25	-0.391015	0.996	0.994	2.39e-21
chinmo	7.19e-25	-0.656055	0.904	0.978	6.69e-21
ox	7.62e-25	-0.41514	0.986	0.988	7.09e-21
obst-B	1.77e-24	0.528263	0.84	0.624	1.65e-20
Rack1	1.02e-23	0.230375	1	1	9.5e-20
CG7630	1.14e-23	-0.310944	1	0.996	1.06e-19
CG2852	1.36e-23	0.360032	1	0.998	1.27e-19
Smr	3.48e-23	-0.391749	0.986	0.996	3.24e-19
RpL5	4.29e-23	0.236488	1	1	4e-19
His4r	6.4e-23	0.207246	1	1	5.96e-19
Hrb27C	6.81e-23	-0.34782	1	1	6.34e-19
RpII215	1.35e-22	-0.362507	0.718	0.852	1.25e-18
COX7C	2.27e-22	-0.278976	1	0.998	2.12e-18
CG33774	3.67e-22	-0.382985	0.956	0.966	3.42e-18
CG31997	4.19e-22	0.510752	0.968	0.902	3.9e-18
UQCR-Q	7.71e-22	-0.307663	1	1	7.17e-18
Act42A	7.97e-22	0.327784	1	0.998	7.42e-18
CG17514	1.08e-21	-0.419128	0.88	0.95	1.01e-17
crb	1.15e-21	-0.364356	0.6	0.824	1.07e-17
dally	2.38e-21	-0.504402	0.894	0.956	2.21e-17
sle	3.05e-21	-0.342172	0.466	0.706	2.84e-17
Nup153	5.73e-21	-0.323966	0.392	0.672	5.33e-17
tsr	6.36e-21	0.207915	1	1	5.92e-17
Tet	6.91e-21	-0.491878	0.902	0.968	6.43e-17
ed	7.95e-21	-0.455993	0.928	0.976	7.4e-17
pyd	1.22e-20	-0.427198	0.758	0.906	1.14e-16
ubl	1.84e-20	-0.325214	0.85	0.936	1.71e-16
CG42806	2.93e-20	-0.339521	0.71	0.838	2.73e-16
SNRPG	3.61e-20	-0.285638	1	0.996	3.36e-16
ec	6.2e-20	-0.367656	0.586	0.798	5.77e-16
Prosbeta3	7.84e-20	0.276599	1	0.97	7.3e-16
shot	8.46e-20	-0.350172	0.564	0.788	7.87e-16
kra	2.54e-19	0.324421	1	0.99	2.36e-15
pre-rRNA:CR45847	4.32e-19	-1.1751	0.192	0.392	4.02e-15
emb	4.95e-19	-0.34728	0.802	0.89	4.61e-15
ND-MLRQ	5.14e-19	-0.274967	0.998	1	4.78e-15
eIF4G1	8.98e-19	-0.354029	0.866	0.936	8.36e-15
Dl	1.6e-18	-0.524886	0.776	0.89	1.49e-14
fru	1.84e-18	-0.509626	0.964	0.986	1.71e-14
Tis11	2.79e-18	-0.369335	0.954	0.962	2.6e-14
Hsp70Ab	4.4e-18	-0.266729	0.154	0.384	4.1e-14
Rpb12	6.07e-18	-0.289134	0.92	0.952	5.65e-14
Pen	8.33e-18	-0.336473	0.996	0.996	7.75e-14
Nrg	8.89e-18	-0.376269	0.97	0.99	8.27e-14
pum	9.41e-18	-0.322715	0.992	0.998	8.76e-14
CG3625	1.02e-17	0.316203	0.832	0.682	9.47e-14
CG8860	1.18e-17	-0.24291	1	0.992	1.1e-13
mnd	1.28e-17	-0.361273	0.59	0.78	1.19e-13
ND-B14.5B	1.8e-17	-0.301206	0.968	0.968	1.68e-13
pcs	1.96e-17	-0.324794	0.76	0.874	1.82e-13
SkpA	2.89e-17	0.242974	1	0.992	2.69e-13
Hsromega	5.17e-17	-0.593439	0.964	0.988	4.81e-13
CG5151	5.68e-17	-0.425763	0.75	0.872	5.28e-13
Uhg3	5.69e-17	-0.28646	0.468	0.688	5.29e-13
CG2493	8.44e-17	0.314188	0.898	0.822	7.86e-13
ImpE2	9.43e-17	0.386068	0.208	0.036	8.77e-13
bel	1.03e-16	-0.32368	0.972	0.984	9.6e-13
fbp	1.1e-16	0.321132	0.784	0.626	1.02e-12
Myo10A	1.42e-16	-0.354232	0.648	0.822	1.32e-12
Tlk	3.95e-16	-0.385341	0.854	0.922	3.67e-12
GstO3	3.96e-16	0.359544	0.954	0.88	3.68e-12
Sin3A	4.49e-16	-0.313302	0.496	0.696	4.18e-12
CG42674	4.82e-16	-0.274893	0.28	0.52	4.49e-12
dpy	5.03e-16	-0.302157	0.76	0.89	4.68e-12
Fib	5.78e-16	-0.302973	0.954	0.988	5.38e-12
Prosbeta5	6.01e-16	0.234817	1	0.992	5.59e-12
Rpb10	6.3e-16	-0.277962	0.952	0.962	5.87e-12
mRpL33	9.2e-16	-0.275285	0.888	0.948	8.56e-12
CG6287	9.63e-16	0.328267	0.668	0.474	8.96e-12
kis	1.64e-15	-0.367823	0.738	0.836	1.53e-11
CG42232	1.66e-15	-0.293228	0.396	0.614	1.55e-11
Gug	1.99e-15	-0.322723	0.764	0.874	1.86e-11
ovo	2.11e-15	-0.364515	0.872	0.932	1.96e-11
CG33298	2.38e-15	-0.265773	0.278	0.522	2.22e-11
CG9344	3.17e-15	-0.255205	0.962	0.934	2.95e-11
ex	3.41e-15	-0.311654	0.494	0.694	3.17e-11
par-1	5.56e-15	-0.335686	0.786	0.876	5.17e-11
sgg	5.86e-15	-0.322663	0.728	0.88	5.45e-11
Su(Tpl)	9.53e-15	-0.325056	0.598	0.8	8.87e-11
Fas2	1.34e-14	-0.425576	0.946	0.984	1.25e-10
CG17776	1.55e-14	-0.289088	0.892	0.94	1.45e-10
Myc	1.93e-14	-0.463186	0.85	0.934	1.8e-10
Rok	2.14e-14	-0.249979	0.404	0.62	1.99e-10
CG43759	3.2e-14	-0.395453	0.808	0.896	2.98e-10
CG34383	3.87e-14	-0.384084	0.72	0.822	3.6e-10
CG1665	3.98e-14	0.20883	0.55	0.35	3.7e-10
CG9034	5.06e-14	-0.269488	0.956	0.974	4.71e-10
Lk6	5.34e-14	-0.340936	0.952	0.978	4.97e-10
SC35	5.91e-14	0.224603	0.996	0.986	5.5e-10
heph	8.81e-14	-0.308484	0.998	0.996	8.19e-10
Socs36E	9.3e-14	-0.304033	0.496	0.694	8.66e-10
CR40469	1e-13	-0.866403	0.72	0.7	9.34e-10
spen	1.1e-13	-0.377583	0.948	0.982	1.02e-09
Mtor	1.19e-13	-0.29267	0.548	0.692	1.11e-09
Rbfox1	1.25e-13	-0.384598	0.814	0.888	1.17e-09
Egfr	3.13e-13	-0.325577	0.522	0.692	2.91e-09
mRpL34	6.35e-13	-0.24425	0.742	0.88	5.91e-09
Nipped-A	7.56e-13	-0.27684	0.412	0.61	7.04e-09
LSm7	8.27e-13	-0.222073	0.986	0.988	7.7e-09
SKIP	9.91e-13	-0.289533	0.374	0.584	9.22e-09
Usp10	1.08e-12	-0.27443	0.652	0.814	1e-08
Hsc70Cb	1.09e-12	-0.27061	0.844	0.91	1.01e-08
nocte	1.19e-12	-0.284829	0.752	0.848	1.1e-08
Rtnl1	1.72e-12	0.226231	0.998	0.978	1.6e-08
Shroom	2.23e-12	-0.211237	0.32	0.53	2.08e-08
Mtpalpha	2.49e-12	0.256541	0.9	0.84	2.32e-08
GstS1	2.58e-12	0.291618	0.998	0.984	2.4e-08
Uhg2	3.06e-12	-0.268322	0.526	0.68	2.85e-08
Gapdh1	3.12e-12	0.287576	0.992	0.952	2.9e-08
Msp300	3.48e-12	-0.430997	0.984	0.992	3.24e-08
Tm1	3.58e-12	-0.219722	1	0.996	3.33e-08
GstE12	3.69e-12	0.226564	0.978	0.928	3.43e-08
mRpS21	3.87e-12	-0.232943	0.838	0.908	3.6e-08
d	4.46e-12	-0.288901	0.846	0.904	4.15e-08
Prosbeta4	4.54e-12	0.213757	0.996	0.982	4.22e-08
CG33170	4.74e-12	-0.255474	0.834	0.898	4.41e-08
Sod3	4.78e-12	0.35895	0.854	0.732	4.45e-08
CG42307	4.93e-12	-0.227642	0.536	0.7	4.59e-08
CG33217	5.27e-12	-0.26551	0.496	0.68	4.91e-08
Tollo	5.49e-12	-0.461881	0.576	0.71	5.11e-08
CG8184	5.71e-12	-0.276343	0.456	0.646	5.31e-08
Gprk2	7.94e-12	-0.258797	0.432	0.622	7.39e-08
scu	9.21e-12	0.245234	0.984	0.95	8.57e-08
larp	1.16e-11	-0.280434	0.432	0.628	1.08e-07
cdi	1.57e-11	-0.320356	0.766	0.874	1.46e-07
nej	2e-11	-0.27598	0.602	0.76	1.86e-07
AnxB9	2.29e-11	0.214938	1	0.986	2.13e-07
Prosalpha2	2.65e-11	0.214034	0.992	0.972	2.47e-07
CG31869	2.65e-11	-0.325222	0.348	0.532	2.47e-07
zld	2.71e-11	-0.272895	0.972	0.988	2.52e-07
PlexA	2.87e-11	-0.27223	0.51	0.674	2.67e-07
Uhg5	3.93e-11	-0.277896	0.796	0.872	3.66e-07
Sgt	4.18e-11	0.219046	0.966	0.912	3.89e-07
alpha-Cat	4.4e-11	-0.237816	0.752	0.842	4.1e-07
Prp8	4.4e-11	-0.24776	0.464	0.646	4.1e-07
MP1	5.52e-11	0.239442	0.714	0.572	5.14e-07
Torsin	7e-11	0.219732	0.916	0.85	6.52e-07
kune	8.07e-11	0.218827	0.958	0.91	7.51e-07
tyf	8.43e-11	-0.24975	0.532	0.696	7.85e-07
CG17032	8.78e-11	0.254472	0.912	0.804	8.17e-07
nkd	9.47e-11	-0.5635	0.762	0.86	8.82e-07
CG34417	1.01e-10	-0.353614	0.938	0.96	9.38e-07
hang	1.11e-10	-0.284467	0.508	0.636	1.03e-06
Ptp10D	1.12e-10	-0.280984	0.476	0.632	1.04e-06
mei-P26	1.12e-10	-0.3222	0.666	0.758	1.04e-06
CG11486	1.19e-10	-0.255261	0.866	0.93	1.11e-06
PHGPx	1.3e-10	0.221014	0.964	0.914	1.21e-06
Fs(2)Ket	1.35e-10	-0.286609	0.826	0.898	1.26e-06
CG34250	1.61e-10	-0.227776	0.498	0.658	1.5e-06
osa	2.28e-10	-0.292006	0.536	0.688	2.12e-06
NFAT	2.41e-10	-0.224876	0.412	0.568	2.24e-06
Ost48	3.87e-10	0.217269	0.968	0.912	3.6e-06
CG4598	4.09e-10	0.217205	0.852	0.71	3.8e-06
cher	4.11e-10	-0.328041	0.524	0.676	3.83e-06
melt	4.35e-10	-0.218734	0.342	0.516	4.05e-06
brat	4.42e-10	-0.322298	0.924	0.96	4.11e-06
msi	4.86e-10	-0.228896	0.94	0.956	4.53e-06
Got1	5.25e-10	0.212448	0.898	0.814	4.88e-06
Sf3b5	5.32e-10	-0.251675	0.894	0.918	4.96e-06
Usp7	5.39e-10	-0.289735	0.672	0.77	5.01e-06
CG6610	5.43e-10	-0.203258	0.936	0.956	5.06e-06
Idh	5.9e-10	0.229496	0.99	0.952	5.49e-06
CG32982	6.16e-10	-0.261626	0.788	0.858	5.73e-06
Rpt2	6.44e-10	0.219915	0.972	0.918	5.99e-06
Spn77Ba	6.67e-10	0.206015	0.68	0.542	6.21e-06
Kank	7.37e-10	-0.328432	0.762	0.862	6.86e-06
Nup358	9.8e-10	-0.244514	0.518	0.688	9.12e-06
sqd	1.01e-09	-0.252276	1	1	9.43e-06
CG30069	1.02e-09	-0.306969	0.56	0.702	9.47e-06
CG12848	1.22e-09	-0.256456	0.804	0.828	1.14e-05
Sem1	1.26e-09	-0.20652	1	0.992	1.17e-05
CG7675	1.32e-09	0.309325	0.744	0.608	1.23e-05
CG42268	1.41e-09	-0.266566	0.592	0.74	1.31e-05
CG2310	1.62e-09	0.242568	0.954	0.894	1.51e-05
CG32767	1.68e-09	-0.251948	0.796	0.894	1.56e-05
lola	1.75e-09	-0.267242	0.94	0.972	1.63e-05
Uhg4	1.79e-09	-0.280845	0.754	0.812	1.67e-05
ND-B12	1.8e-09	-0.223585	0.968	0.984	1.68e-05
mew	1.93e-09	-0.239898	0.464	0.616	1.79e-05
rin	2.43e-09	-0.257572	0.996	1	2.26e-05
Prosap	2.67e-09	-0.26348	0.96	0.98	2.49e-05
tai	2.69e-09	-0.225732	0.796	0.858	2.51e-05
CG9253	2.83e-09	-0.215942	0.7	0.8	2.63e-05
Top1	3.11e-09	-0.249205	0.808	0.872	2.89e-05
Tnpo	3.25e-09	-0.257841	0.71	0.834	3.02e-05
CG8468	3.57e-09	-0.205977	0.404	0.574	3.32e-05
CG15012	3.68e-09	0.200356	0.936	0.894	3.43e-05
Dys	3.74e-09	-0.203365	0.37	0.546	3.48e-05
E(Pc)	3.9e-09	-0.204726	0.392	0.544	3.63e-05
Pdp1	4.26e-09	-0.317897	0.83	0.896	3.96e-05
PyK	4.36e-09	0.203255	0.978	0.948	4.06e-05
cib	5.11e-09	0.211258	1	0.998	4.75e-05
Not1	5.32e-09	-0.225131	0.924	0.948	4.95e-05
Eip63E	5.69e-09	-0.258274	0.61	0.732	5.29e-05
alpha-Spec	6.7e-09	-0.258642	0.642	0.772	6.23e-05
Aac11	6.81e-09	-0.229825	0.942	0.95	6.33e-05
yrt	6.87e-09	-0.226888	0.686	0.792	6.39e-05
mgl	7.13e-09	-0.270203	0.9	0.928	6.64e-05
sd	7.18e-09	-0.384742	0.926	0.974	6.69e-05
CG11275	7.41e-09	0.226843	0.836	0.72	6.89e-05
CG7154	7.83e-09	-0.219345	0.746	0.792	7.28e-05
klar	8.12e-09	-0.274469	0.922	0.954	7.56e-05
Lac	8.21e-09	0.215629	0.954	0.93	7.64e-05
Rpt4	9.38e-09	0.20275	0.964	0.916	8.73e-05
tou	9.46e-09	-0.240607	0.668	0.772	8.8e-05
robo2	1.02e-08	-0.34718	0.43	0.572	9.48e-05
dom	1.08e-08	-0.234221	0.58	0.7	0.00010025
Bsg	1.2e-08	-0.203086	0.928	0.972	0.00011195
Ser	1.23e-08	-0.260713	0.304	0.452	0.00011478
Psi	1.52e-08	-0.217111	0.562	0.69	0.00014142
salm	2.18e-08	-0.375631	0.444	0.574	0.00020326
zip	2.45e-08	-0.221612	0.928	0.966	0.00022807
GstE11	2.59e-08	0.203786	0.97	0.924	0.00024135
tyn	2.63e-08	-0.26896	0.316	0.472	0.00024511
CG44774	3.04e-08	-0.215739	0.974	0.986	0.00028274
ds	3.08e-08	-0.262424	0.478	0.624	0.00028707
pck	3.97e-08	0.202766	0.968	0.934	0.00036982
Ald	3.99e-08	0.225247	0.984	0.958	0.00037151
Hipk	4.1e-08	-0.234817	0.558	0.674	0.00038137
woc	4.36e-08	-0.204038	0.678	0.79	0.0004061
me31B	4.42e-08	0.221397	0.97	0.916	0.00041146
tsh	4.55e-08	-0.377262	0.38	0.508	0.00042316
E2f1	4.75e-08	-0.283793	0.816	0.858	0.00044243
Gapdh2	5.3e-08	0.238151	0.998	0.986	0.00049339
shg	5.44e-08	-0.231701	0.848	0.9	0.00050671
Gprk1	6.54e-08	-0.225189	0.794	0.84	0.00060862
CG17919	6.9e-08	0.26518	0.816	0.678	0.00064177
CG14104	7.35e-08	-0.235502	0.596	0.716	0.00068439
CG42748	8.52e-08	-0.235346	0.802	0.834	0.00079282
nahoda	8.77e-08	-0.23214	0.676	0.786	0.00081656
Tpi	8.81e-08	0.2573	0.938	0.864	0.00082014
sbb	9.96e-08	-0.293285	0.986	0.996	0.00092691
Amun	1.31e-07	-0.244871	0.634	0.74	0.00121728
Pgk	1.33e-07	0.217082	0.978	0.958	0.00124003
mask	1.55e-07	-0.220733	0.666	0.772	0.00144443
jbug	1.65e-07	-0.216713	0.544	0.652	0.00153586
Mi-2	2.83e-07	-0.221565	0.834	0.86	0.00263529
yip2	3.33e-07	0.206274	0.83	0.746	0.00310301
wdb	3.59e-07	-0.225092	0.88	0.928	0.00334137
Hsp67Ba	3.91e-07	0.238997	0.51	0.372	0.00364271
knk	4.21e-07	-0.202651	0.644	0.752	0.00391404
CG9628	6.14e-07	0.22019	0.372	0.248	0.00571002
Wdr62	6.48e-07	-0.22684	0.602	0.728	0.00602915
stg	7.58e-07	-0.444236	0.892	0.914	0.00705184
Unr	9.27e-07	-0.237552	0.994	1	0.00863008
CG31075	9.65e-07	0.230269	0.782	0.692	0.00898456
cic	1.12e-06	-0.215558	0.82	0.896	0.0103814
chn	1.14e-06	-0.226837	0.574	0.68	0.0106518
Gp150	1.17e-06	-0.208053	0.932	0.948	0.0108511
uif	1.17e-06	-0.203395	0.496	0.626	0.0108642
CG34449	1.33e-06	-0.201376	0.654	0.78	0.0123497
MED26	1.49e-06	-0.201234	0.838	0.89	0.0138524
RanBP3	1.51e-06	0.236435	0.508	0.408	0.0140134
hid	1.71e-06	-0.303662	0.518	0.642	0.0159449
fabp	1.76e-06	0.319544	0.802	0.658	0.0163513
ci	2.86e-06	-0.360707	0.58	0.624	0.0266437
CG8740	3.65e-06	-0.242812	0.508	0.6	0.0339859
Dad	4.7e-06	-0.234225	0.39	0.51	0.0437805
Rm62	4.94e-06	0.209368	1	0.998	0.0459375
rpr	5.23e-06	-0.295254	0.652	0.75	0.0487054
zfh2	5.36e-06	-0.297613	0.316	0.43	0.049922
