## Supplemental Table 5 for "Oncogenic Ras, Yki and Notch signals converge to confer clone competitiveness through Upd2"

### Sheet: 工作表1
Reagents	Source	Identifier
Fly strains
hsFlp; tub>y+>Gal4 UAS-GFP; tub-Gal80 FRT82B (MARCM82)	Schupbach lab	N/A
hsFlp; act>y+>Gal4 UAS-GFP/Cyo (FlpOUT-GFP)	Pastor-Pareja lab	N/A
hsFlp; act>y+>Gal4 UAS-mRFP/Cyo (FlpOUT-RFP)	Pastor-Pareja lab	N/A
hsFlp; Act>y+>Gal4 UAS-GFP UAS-scrib RNAi/Cyo	This study	N/A
hsFlp; Act>y+>Gal4 UAS-mRFP UAS-scrib RNAi/Cyo	This study	N/A
scrib1 FRT82B	Doe lab	N/A
Sp/Cyo; UAS-RasV12	Pastor-Pareja lab	N/A
UAS-RasV12; Sb/TM6b	Pastor-Pareja lab	N/A
UAS-YkiS168A-3xHA@ attp40	This study	N/A
UAS-YkiS168A-3xHA@ ZA-2A	This study	N/A
UAS-NICD/Cyo	Schupbach lab	N/A
UAS-NICD-3xHA@ attp2	This study	N/A
UAS-NICD @VK00006	This study	N/A
FRT82B	BDSC	#2035
10XSTAT92E GFP	BDSC	#26197
UAS-upd2-RNAi	BDSC	#33949
UAS-scrib RNAi	BDSC	#35748
UAS-STAT92E RNAi	BDSC	#33637
nubbin-Gal4 UAS-mRFP	BDSC	#63148
UASp-3HA-Stat92EΔNΔC/cyo；UASp-3HA- Stat92EΔNΔC／TM6c	Erika A. Bach Lab	N/A
w;IF/Cyo;UAS-Cas9/TM6b,Hu,Tb	Van Doren lab	N/A
yv or w; upd1-3gRNA #1-M3/Cyo; UAS-Cas9/TM6b	Van Doren lab	N/A
yv; upd1-3gRNA #1-M3/Cyo	Van Doren lab	N/A
Antibodies
rabbit anti-cleaved Drosophila Dcp-1	Cell Signaling Technology	Cat#9578S
mouse anti-phospho-Histone3	Cell Signaling Technology	Cat#9706S
mouse anti-Mmp1	DSHB	5H7B11, 3A6B4 and 3B8D12
rabbit anti-phospho-S6	gift from Aurelio A. Teleman lab
Hoechst 33342, trihydrochloride, trihydrate	Invitrogen	Cat#H3570
Alexa Fluor™ 647 Phalloidin	Invitrogen	Cat#A22287
Donkey anti-Mouse IgG (H+L) Secondary Antibody, Alexa Fluor™ 546	Invitrogen	Cat#A10036
Goat anti-Rabbit IgG (H+L) Secondary Antibody, Alexa Fluor™ 546	Invitrogen	Cat#A11035
Vector
p-Tiger-3'HA	Schupbach lab	N/A
Primers
UAS-YkiS168A-F1: 5’TTAGGTCCTGTTCATTGGTACATGTGCGCGTGCCTAATCGCT 3’	BGI Tech	N/A
UAS-YkiS168A-F2: 5’CTCCCGAGCCCGCGCCAGCCCCGCCTCGCTGCAGCAGAACTA 3’	BGI Tech	N/A
UAS-YkiS168A-R1: 5’GGGCTGGCGCGGGCTCGGGAGTGATGTATCGCCAGGCGGCTG 3’	BGI Tech	N/A
UAS-YkiS168-R2: 5’CTCTGCCGGCCTCTCTGAATTCTATAGATCTTCTCTGCAGTC 3'	BGI Tech	N/A
Probe sets against upd2 mRNA
Upd2 HCR1a: 5'gCATTCTTTCTTgAggAg aa ATTGCGCCTATCACTAACACT 3'	BGI Tech	N/A
Upd2 HCR1b: 5' TGGCGTTTAAGGTAAAGGCTG tt ggCAgCAAACgggAAgAg 3'	BGI Tech	N/A
Upd2 HCR2a: 5'gCATTCTTTCTTgAggAg aa TGTGGCAGCTCCAGCTGC 3'	BGI Tech	N/A
Upd2 HCR2b: 5' CACTAGCAGCACCTGCCG tt ggCAgCAAACgggAAgAg 3'	BGI Tech	N/A
Upd2 HCR3a: 5'gCATTCTTTCTTgAggAg aa AAGTGTCGCGCCTTGGTG 3'	BGI Tech	N/A
Upd2 HCR3b: 5' CCAGTGCCACCTGGTCGC tt ggCAgCAAACgggAAgAg 3'	BGI Tech	N/A
Upd2 HCR4a: 5' gCATTCTTTCTTgAggAg aa AGGATGTCGCCACCCGATGA 3'	BGI Tech	N/A
Upd2 HCR4b: 5' CGGATTGACATCGAAGGCGG tt ggCAgCAAACgggAAgAg 3'	BGI Tech	N/A
Upd2 HCR5a: 5' gCATTCTTTCTTgAggAg aa CGCCTGGGCGATCTCCTC 3'	BGI Tech	N/A
Upd2 HCR5b: 5' CGCCTGGCAGCCCGGATG tt ggCAgCAAACgggAAgAg 3'	BGI Tech	N/A
Upd2 HCR6a: 5' gCATTCTTTCTTgAggAg aa CGGAGAAGAGTCGCAGGTTGTG 3'	BGI Tech	N/A
Upd2 HCR6b: 5' CCCACTCCGGGATCTCTGATTT tt ggCAgCAAACgggAAgAg 3'	BGI Tech	N/A
Upd2 HCR7a: 5' gCATTCTTTCTTgAggAg aa GCTTGATAACTCGTCCTTGGCT 3'	BGI Tech	N/A
Upd2 HCR7b: 5' TCCGCAAGTTTTCGAGGTGCTT tt ggCAgCAAACgggAAgAg 3'	BGI Tech	N/A
Upd2 HCR8a: 5' gCATTCTTTCTTgAggAg aa CAGTGCTGCAGATTGCCGT 3'	BGI Tech	N/A
Upd2 HCR8b: 5' AGGAACTTGTACTCGCGCT tt ggCAgCAAACgggAAgAg 3'	BGI Tech	N/A
Upd2 HCR9a: 5' gCATTCTTTCTTgAggAg aa ATGTGGCGGTACCAAGTCTT 3'	BGI Tech	N/A
Upd2 HCR9b: 5' GAAGCTGCCCACGAAGGTCT tt ggCAgCAAACgggAAgAg 3'	BGI Tech	N/A
Upd2 HCR10a: 5' gCATTCTTTCTTgAggAg aa CTCGTTGAGGCTCTTCTGC 3'	BGI Tech	N/A
Upd2 HCR10b: 5' GTGCAGCTCCTTGGTGACC tt ggCAgCAAACgggAAgAg 3'	BGI Tech	N/A
Upd2 HCR11a: 5' gCATTCTTTCTTgAggAg aa TGTTCGGATAGGAGGCGT 3'	BGI Tech	N/A
Upd2 HCR11b: 5' GCTCAGCTTCGCACCATT tt ggCAgCAAACgggAAgAg 3'	BGI Tech	N/A
Upd2 HCR12a: 5' gCATTCTTTCTTgAggAg aa CTCCATGGATCCGTTGGCT 3'	BGI Tech	N/A
Upd2 HCR12b: 5' CTTCAGGTCGCGCTGGTCC tt ggCAgCAAACgggAAgAg 3'	BGI Tech	N/A
Upd2 HCR13a: 5' gCATTCTTTCTTgAggAg aa AGGACACGGTGCAGGGTC 3'	BGI Tech	N/A
Upd2 HCR13b: 5' TATTGCGTCGCGGTCGCC tt ggCAgCAAACgggAAgAg 3'	BGI Tech	N/A
Upd2 HCR14a: 5' gCATTCTTTCTTgAggAg aa AGCCCGCTCGCACCAGTT 3'	BGI Tech	N/A
Upd2 HCR14b: 5' TTTCCGAGCTGCCCGCCC tt ggCAgCAAACgggAAgAg 3'	BGI Tech	N/A
Upd2 HCR15a: 5' gCATTCTTTCTTgAggAg aa CGGAACTGCCACCGGATC 3'	BGI Tech	N/A
Upd2 HCR15b: 5' ATTGGATCCGCCATCGGA tt ggCAgCAAACgggAAgAg 3'	BGI Tech	N/A
Upd2 HCR16a: 5' gCATTCTTTCTTgAggAg aa CGGCTCAACTGGCTCAGA 3'	BGI Tech	N/A
Upd2 HCR16b: 5' GTGATGTTGACCCGGCTG tt ggCAgCAAACgggAAgAg 3'	BGI Tech	N/A
Upd2 HCR17a: 5' gCATTCTTTCTTgAggAg aa TGGAAAGCTGCTAAGCTTTGG 3'	BGI Tech	N/A
Upd2 HCR17b: 5' ATTTGGCTTGGAAGCTGCAGA tt ggCAgCAAACgggAAgAg 3'	BGI Tech	N/A
Upd2 HCR18a: 5' gCATTCTTTCTTgAggAg aa CGCATGGAAGTGCAAATGGG 3'	BGI Tech	N/A
Upd2 HCR18b: 5' AATAGTCGAGTTGGCACTGG tt ggCAgCAAACgggAAgAg 3'	BGI Tech	N/A
B1 amplifier H1 (5’-3’):
CgTAAAggAAgACTCTTCCCgTTTgCTgCCCTCCTCgCATTCTTTCTTgAggAgggCAgCAAACgggAAgAg (5’ Cy3 modofication)	BGI Tech	N/A
B1 amplifier H2 (5’-3’):
gAggAgggCAgCAAACgggAAgAgTCTTCCTTTACgCTCTTCCCgTTTgCTgCCCTCCTCAAgAAAgAATgC (3’ Cy3 modofication)	BGI Tech	N/A
Chemicals
Dulbecco′s Phosphate Buffered Saline	Sigma	Cat#D8537-1L
Trypsin-EDTA (0.25%), phenol red	Thermo Fisher	Cat#25200056
5mL Polystyrene Round-Bottom Tube with Cell-Strainer Cap	Corning Science	Cat#352235
Bovine Serum Albumin solution	Sigma	Cat#A7284
RNaseZap™ RNase Decontamination Solution	Invitrogen	Cat#AM9780
probe hybridization buffer	Molecular Instruments	Cat#BPH02224
probe wash buffer	Molecular Instruments	Cat#BPW02124
amplification buffer	Molecular Instruments	Cat#BAM02324
UltraPure™ SSC, 20X	Invitrogen	Cat#15557044
Triton™ X-100	Sigma	Cat#9036-19-5
Tween 20®, Ultrapure, Affymetrix	Thermo Fisher	Cat#9005-64-5
Proteinase K, Molecular Biology Grade	NEW ENGLAND BioLabs	Cat#P8107S
